# A structural biology community assessment of AlphaFold 2 applications

**DOI:** 10.1101/2021.09.26.461876

**Authors:** Mehmet Akdel, Douglas E V Pires, Eduard Porta Pardo, Jürgen Jänes, Arthur O Zalevsky, Bálint Mészáros, Patrick Bryant, Lydia L. Good, Roman A Laskowski, Gabriele Pozzati, Aditi Shenoy, Wensi Zhu, Petras Kundrotas, Victoria Ruiz Serra, Carlos H M Rodrigues, Alistair S Dunham, David Burke, Neera Borkakoti, Sameer Velankar, Adam Frost, Kresten Lindorff-Larsen, Alfonso Valencia, Sergey Ovchinnikov, Janani Durairaj, David B Ascher, Janet M Thornton, Norman E Davey, Amelie Stein, Arne Elofsson, Tristan I Croll, Pedro Beltrao

## Abstract

Most proteins fold into 3D structures that determine how they function and orchestrate the biological processes of the cell. Recent developments in computational methods have led to protein structure predictions that have reached the accuracy of experimentally determined models. While this has been independently verified, the implementation of these methods across structural biology applications remains to be tested. Here, we evaluate the use of AlphaFold 2 (AF2) predictions in the study of characteristic structural elements; the impact of missense variants; function and ligand binding site predictions; modelling of interactions; and modelling of experimental structural data. For 11 proteomes, an average of 25% additional residues can be confidently modelled when compared to homology modelling, identifying structural features rarely seen in the PDB. AF2-based predictions of protein disorder and protein complexes surpass state-of-the-art tools and AF2 models can be used across diverse applications equally well compared to experimentally determined structures, when the confidence metrics are critically considered. In summary, we find that these advances are likely to have a transformative impact in structural biology and broader life science research.
