## Supplementary material for "A structural biology community assessment of AlphaFold 2 applications": Table S3

uniprot_id	raw_pocket_score	filtered_pocket_score	enzyme_template_score	ligand_template_score	combined_score	known_enzymatic_activity	profunc_url
O95864	68.77835	68.77835	0	20	1.6077576789159331	True	https://www.ebi.ac.uk/thornton-srv/databases/cgi-bin/profunc/GetResults.pl?source=pdbsum&pdb_code=A0Tz
O60427	74.842161	74.842161	0	20	1.8773307096338074	True	https://www.ebi.ac.uk/thornton-srv/databases/cgi-bin/profunc/GetResults.pl?source=pdbsum&pdb_code=A0DC
Q68D06	63.906444	63.906444	0	20	1.391172025802306	True	https://www.ebi.ac.uk/thornton-srv/databases/cgi-bin/profunc/GetResults.pl?source=pdbsum&pdb_code=A2Z3
Q86VX9	73.512198	73.512198	0	4	-0.10162620213210605	False	https://www.ebi.ac.uk/thornton-srv/databases/cgi-bin/profunc/GetResults.pl?source=pdbsum&pdb_code=A3v7
Q9BYM8	55.124987	55.124987	1	3	-0.9190488090898484	True	https://www.ebi.ac.uk/thornton-srv/databases/cgi-bin/profunc/GetResults.pl?source=pdbsum&pdb_code=A50r
P10915	65.07736	65.07736	0	10	0.24333130178177487	False	https://www.ebi.ac.uk/thornton-srv/databases/cgi-bin/profunc/GetResults.pl?source=pdbsum&pdb_code=A1di
Q96S86	70.570688	70.570688	0	10	0.48754291683497486	False	https://www.ebi.ac.uk/thornton-srv/databases/cgi-bin/profunc/GetResults.pl?source=pdbsum&pdb_code=A4LL
Q8N8M0	57.280849	57.280849	0	20	1.0966243025208262	True	https://www.ebi.ac.uk/thornton-srv/databases/cgi-bin/profunc/GetResults.pl?source=pdbsum&pdb_code=A3PU
Q99102	88.240808	88.240808	0	8	1.0331074941063607	False	https://www.ebi.ac.uk/thornton-srv/databases/cgi-bin/profunc/GetResults.pl?source=pdbsum&pdb_code=A4N5
Q9UPN4	23.199177	21.542712	0	6	-2.172004802189098	False	https://www.ebi.ac.uk/thornton-srv/databases/cgi-bin/profunc/GetResults.pl?source=pdbsum&pdb_code=A5Rw
Q96DL1	70.727152	70.727152	1	6	0.1345301827075966	False	https://www.ebi.ac.uk/thornton-srv/databases/cgi-bin/profunc/GetResults.pl?source=pdbsum&pdb_code=A4uR
Q6JEL2	75.9614	75.9614	0	20	1.9270876445593255	False	https://www.ebi.ac.uk/thornton-srv/databases/cgi-bin/profunc/GetResults.pl?source=pdbsum&pdb_code=A32m
P57076	42.65403	42.65403	0	0	-1.9534161908902	False	https://www.ebi.ac.uk/thornton-srv/databases/cgi-bin/profunc/GetResults.pl?source=pdbsum&pdb_code=A1Tf
Q9P2D6	118.056719	53.112453	16	0	0.43135591333255036	False	https://www.ebi.ac.uk/thornton-srv/databases/cgi-bin/profunc/GetResults.pl?source=pdbsum&pdb_code=A5Cj
Q13939	83.131416	83.131416	0	12	1.2859221591403178	False	https://www.ebi.ac.uk/thornton-srv/databases/cgi-bin/profunc/GetResults.pl?source=pdbsum&pdb_code=A2lh
Q96NJ5	77.899624	77.899624	1	20	2.13324291163973	False	https://www.ebi.ac.uk/thornton-srv/databases/cgi-bin/profunc/GetResults.pl?source=pdbsum&pdb_code=A4GG
Q9Y6X4	82.349101	59.729796	1	16	0.8455262867412335	False	https://www.ebi.ac.uk/thornton-srv/databases/cgi-bin/profunc/GetResults.pl?source=pdbsum&pdb_code=A64W
Q9Y6W3	107.337332	107.337332	7	15	3.561916368198284	True	https://www.ebi.ac.uk/thornton-srv/databases/cgi-bin/profunc/GetResults.pl?source=pdbsum&pdb_code=A64O
Q9UBX5	46.206682	46.206682	0	4	-1.3155213422404315	False	https://www.ebi.ac.uk/thornton-srv/databases/cgi-bin/profunc/GetResults.pl?source=pdbsum&pdb_code=A5Fq
P49754	104.18437	104.18437	0	16	2.701811151838784	False	https://www.ebi.ac.uk/thornton-srv/databases/cgi-bin/profunc/GetResults.pl?source=pdbsum&pdb_code=A1Kq
Q67FW5	82.156575	82.156575	0	20	2.2025005986533115	True	https://www.ebi.ac.uk/thornton-srv/databases/cgi-bin/profunc/GetResults.pl?source=pdbsum&pdb_code=A2Yt
Q9H7M6	80.566051	78.430116	0	8	0.5969629678538766	False	https://www.ebi.ac.uk/thornton-srv/databases/cgi-bin/profunc/GetResults.pl?source=pdbsum&pdb_code=A5dv
O95967	44.573079	44.573079	0	5	-1.2681553628851778	False	https://www.ebi.ac.uk/thornton-srv/databases/cgi-bin/profunc/GetResults.pl?source=pdbsum&pdb_code=A0U1
Q8NB25	27.661693	-1.0	0	7	-3.054175030796194	False	https://www.ebi.ac.uk/thornton-srv/databases/cgi-bin/profunc/GetResults.pl?source=pdbsum&pdb_code=A3Sd
Q12805	66.170648	49.167096	0	6	-0.9439340531841651	False	https://www.ebi.ac.uk/thornton-srv/databases/cgi-bin/profunc/GetResults.pl?source=pdbsum&pdb_code=A2eD
Q9P1Z9	45.981084	38.311814	0	9	-1.0665484112202706	False	https://www.ebi.ac.uk/thornton-srv/databases/cgi-bin/profunc/GetResults.pl?source=pdbsum&pdb_code=A5Ba
O75845	48.309316	48.309316	0	4	-1.2220465588293972	True	https://www.ebi.ac.uk/thornton-srv/databases/cgi-bin/profunc/GetResults.pl?source=pdbsum&pdb_code=A0Lq
Q53HC5	83.643288	83.643288	0	20	2.2685939728065727	False	https://www.ebi.ac.uk/thornton-srv/databases/cgi-bin/profunc/GetResults.pl?source=pdbsum&pdb_code=A2Ip
Q9P2J5	108.098654	108.098654	0	20	3.355782727524498	True	https://www.ebi.ac.uk/thornton-srv/databases/cgi-bin/profunc/GetResults.pl?source=pdbsum&pdb_code=A5CV
Q9H511	86.761301	86.761301	0	0	0.007418459161492308	False	https://www.ebi.ac.uk/thornton-srv/databases/cgi-bin/profunc/GetResults.pl?source=pdbsum&pdb_code=A5bk
O95260	89.527402	89.527402	0	3	0.49035686289169655	True	https://www.ebi.ac.uk/thornton-srv/databases/cgi-bin/profunc/GetResults.pl?source=pdbsum&pdb_code=A0Q5
Q86UK5	72.126341	72.126341	0	8	0.3167220877021752	False	https://www.ebi.ac.uk/thornton-srv/databases/cgi-bin/profunc/GetResults.pl?source=pdbsum&pdb_code=A3t2
Q9UK99	73.996412	73.996412	0	2	-0.32007896742837194	False	https://www.ebi.ac.uk/thornton-srv/databases/cgi-bin/profunc/GetResults.pl?source=pdbsum&pdb_code=A5L0
Q8TD31	41.342932	41.342932	0	3	-1.6517339132612023	False	https://www.ebi.ac.uk/thornton-srv/databases/cgi-bin/profunc/GetResults.pl?source=pdbsum&pdb_code=A47T
Q53GT1	81.494825	81.494825	0	20	2.1730818134903913	False	https://www.ebi.ac.uk/thornton-srv/databases/cgi-bin/profunc/GetResults.pl?source=pdbsum&pdb_code=A2If
Q9P2G3	90.045984	90.045984	0	20	2.553232488994695	False	https://www.ebi.ac.uk/thornton-srv/databases/cgi-bin/profunc/GetResults.pl?source=pdbsum&pdb_code=A5CM
Q9UH65	51.897706	51.897706	0	9	-0.4625734388067634	False	https://www.ebi.ac.uk/thornton-srv/databases/cgi-bin/profunc/GetResults.pl?source=pdbsum&pdb_code=A5Hh
Q9Y574	46.177944	46.177944	0	12	-0.3568829089246507	False	https://www.ebi.ac.uk/thornton-srv/databases/cgi-bin/profunc/GetResults.pl?source=pdbsum&pdb_code=A5ZT
Q9H4E7	47.183341	47.183341	0	11	-0.43217644000194055	False	https://www.ebi.ac.uk/thornton-srv/databases/cgi-bin/profunc/GetResults.pl?source=pdbsum&pdb_code=A5aM
A6NEN9	40.801436	40.801436	0	1	-1.9157856844198924	False	https://www.ebi.ac.uk/thornton-srv/databases/cgi-bin/profunc/GetResults.pl?source=pdbsum&pdb_code=A0dQ
Q3V6T2	42.882666	42.882666	0	8	-0.983335928465962	False	https://www.ebi.ac.uk/thornton-srv/databases/cgi-bin/profunc/GetResults.pl?source=pdbsum&pdb_code=A2Ey
Q9P2G9	65.922215	65.922215	0	20	1.4807852241198654	False	https://www.ebi.ac.uk/thornton-srv/databases/cgi-bin/profunc/GetResults.pl?source=pdbsum&pdb_code=A5CO
Q8NEC7	68.261816	54.361872	0	20	0.9668581411932766	False	https://www.ebi.ac.uk/thornton-srv/databases/cgi-bin/profunc/GetResults.pl?source=pdbsum&pdb_code=A3VU
A6NC98	41.018336	41.018336	0	8	-1.0662166594713076	False	https://www.ebi.ac.uk/thornton-srv/databases/cgi-bin/profunc/GetResults.pl?source=pdbsum&pdb_code=A0cO
Q9UIF3	38.425838	38.425838	1	3	-1.661426862485536	False	https://www.ebi.ac.uk/thornton-srv/databases/cgi-bin/profunc/GetResults.pl?source=pdbsum&pdb_code=A5J0
Q9UP83	49.25656	37.702933	0	7	-1.3335958527049196	False	https://www.ebi.ac.uk/thornton-srv/databases/cgi-bin/profunc/GetResults.pl?source=pdbsum&pdb_code=A5QE
Q8N336	54.850706	54.850706	0	5	-0.8112527551063645	False	https://www.ebi.ac.uk/thornton-srv/databases/cgi-bin/profunc/GetResults.pl?source=pdbsum&pdb_code=A3K7
Q9NPC4	80.945012	80.945012	0	20	2.1486393041941607	True	https://www.ebi.ac.uk/thornton-srv/databases/cgi-bin/profunc/GetResults.pl?source=pdbsum&pdb_code=A5kJ
O43264	47.720787	38.801182	0	10	-0.9248035459472079	False	https://www.ebi.ac.uk/thornton-srv/databases/cgi-bin/profunc/GetResults.pl?source=pdbsum&pdb_code=A0yI
Q5T6V5	63.730909	63.730909	0	4	-0.5364635874096824	False	https://www.ebi.ac.uk/thornton-srv/databases/cgi-bin/profunc/GetResults.pl?source=pdbsum&pdb_code=A2R4
Q8WW24	52.598692	32.468659	0	3	-2.0462489580123995	False	https://www.ebi.ac.uk/thornton-srv/databases/cgi-bin/profunc/GetResults.pl?source=pdbsum&pdb_code=A4dV
Q5VZY2	43.097311	43.097311	2	11	-0.37384615464578647	True	https://www.ebi.ac.uk/thornton-srv/databases/cgi-bin/profunc/GetResults.pl?source=pdbsum&pdb_code=A2WU
Q9NX04	41.546464	41.546464	0	6	-1.282717182181031	False	https://www.ebi.ac.uk/thornton-srv/databases/cgi-bin/profunc/GetResults.pl?source=pdbsum&pdb_code=A5uj
P51674	67.987351	67.987351	0	12	0.6126769838803233	False	https://www.ebi.ac.uk/thornton-srv/databases/cgi-bin/profunc/GetResults.pl?source=pdbsum&pdb_code=A1No
Q86W34	65.575168	65.575168	4	20	1.9453148939542881	True	https://www.ebi.ac.uk/thornton-srv/databases/cgi-bin/profunc/GetResults.pl?source=pdbsum&pdb_code=A3vm
Q96LT6	48.129971	48.129971	0	1	-1.5899880316447623	False	https://www.ebi.ac.uk/thornton-srv/databases/cgi-bin/profunc/GetResults.pl?source=pdbsum&pdb_code=A4DS
O95870	108.994448	87.057869	17	20	4.46021424932594	True	https://www.ebi.ac.uk/thornton-srv/databases/cgi-bin/profunc/GetResults.pl?source=pdbsum&pdb_code=A0TE
Q969V4	60.84228	60.84228	0	6	-0.4249015940476858	False	https://www.ebi.ac.uk/thornton-srv/databases/cgi-bin/profunc/GetResults.pl?source=pdbsum&pdb_code=A4qS
Q8IUD2	43.505936	43.505936	0	2	-1.6755648200300786	False	https://www.ebi.ac.uk/thornton-srv/databases/cgi-bin/profunc/GetResults.pl?source=pdbsum&pdb_code=A3zb
Q3SYC2	71.990996	71.990996	0	1	-0.5292213248188135	True	https://www.ebi.ac.uk/thornton-srv/databases/cgi-bin/profunc/GetResults.pl?source=pdbsum&pdb_code=A2Es
Q14244	27.96882	25.478718	0	3	-2.356994062025227	False	https://www.ebi.ac.uk/thornton-srv/databases/cgi-bin/profunc/GetResults.pl?source=pdbsum&pdb_code=A2mZ
Q96NS5	59.597983	59.597983	0	15	0.5996873998468435	False	https://www.ebi.ac.uk/thornton-srv/databases/cgi-bin/profunc/GetResults.pl?source=pdbsum&pdb_code=A4GV
Q9NXS3	95.012741	95.012741	1	20	2.8940243434356048	False	https://www.ebi.ac.uk/thornton-srv/databases/cgi-bin/profunc/GetResults.pl?source=pdbsum&pdb_code=A5vk
Q6ZU80	49.138073	37.644341	0	5	-1.5761796238177999	False	https://www.ebi.ac.uk/thornton-srv/databases/cgi-bin/profunc/GetResults.pl?source=pdbsum&pdb_code=A3gZ
Q8TAP6	68.7652	68.7652	2	4	-0.07267993731477357	False	https://www.ebi.ac.uk/thornton-srv/databases/cgi-bin/profunc/GetResults.pl?source=pdbsum&pdb_code=A44W
Q96CS3	48.036656	39.59941	0	2	-1.8492335002376534	False	https://www.ebi.ac.uk/thornton-srv/databases/cgi-bin/profunc/GetResults.pl?source=pdbsum&pdb_code=A4u7
Q9P2N7	77.039165	77.039165	0	13	1.135074299992988	False	https://www.ebi.ac.uk/thornton-srv/databases/cgi-bin/profunc/GetResults.pl?source=pdbsum&pdb_code=A5Dd
Q969X2	60.975629	60.975629	0	5	-0.5389629268080199	True	https://www.ebi.ac.uk/thornton-srv/databases/cgi-bin/profunc/GetResults.pl?source=pdbsum&pdb_code=A4r2
Q9HA82	71.165801	71.165801	0	7	0.1540307806568671	True	https://www.ebi.ac.uk/thornton-srv/databases/cgi-bin/profunc/GetResults.pl?source=pdbsum&pdb_code=A5fE
Q8IU89	59.408604	49.657524	0	2	-1.4020895713972128	True	https://www.ebi.ac.uk/thornton-srv/databases/cgi-bin/profunc/GetResults.pl?source=pdbsum&pdb_code=A3yW
Q96G23	54.513	50.02723	0	4	-1.1456749035300042	True	https://www.ebi.ac.uk/thornton-srv/databases/cgi-bin/profunc/GetResults.pl?source=pdbsum&pdb_code=A4xB
Q96M29	43.971066	39.488384	0	4	-1.6141902738951006	False	https://www.ebi.ac.uk/thornton-srv/databases/cgi-bin/profunc/GetResults.pl?source=pdbsum&pdb_code=A4Ee
Q9GZV7	51.205069	51.205069	0	9	-0.4933653377095054	False	https://www.ebi.ac.uk/thornton-srv/databases/cgi-bin/profunc/GetResults.pl?source=pdbsum&pdb_code=A54L
Q5JXM2	58.428681	47.057144	3	20	1.002087357521127	True	https://www.ebi.ac.uk/thornton-srv/databases/cgi-bin/profunc/GetResults.pl?source=pdbsum&pdb_code=A2MQ
Q5VUY0	66.54983	66.54983	20	20	3.908476529880124	True	https://www.ebi.ac.uk/thornton-srv/databases/cgi-bin/profunc/GetResults.pl?source=pdbsum&pdb_code=A2Vo
Q4V328	36.47137	22.65858	0	4	-2.3623767313337978	False	https://www.ebi.ac.uk/thornton-srv/databases/cgi-bin/profunc/GetResults.pl?source=pdbsum&pdb_code=A2H1
Q8N8D1	77.649054	27.791583	0	0	-2.6141417447825916	False	https://www.ebi.ac.uk/thornton-srv/databases/cgi-bin/profunc/GetResults.pl?source=pdbsum&pdb_code=A3PB
Q8NA72	30.91539	24.886363	0	3	-2.3833278202196837	False	https://www.ebi.ac.uk/thornton-srv/databases/cgi-bin/profunc/GetResults.pl?source=pdbsum&pdb_code=A3RG
Q9Y3P9	113.294921	113.294921	0	9	2.2669036714110398	False	https://www.ebi.ac.uk/thornton-srv/databases/cgi-bin/profunc/GetResults.pl?source=pdbsum&pdb_code=A5Xd
Q9BUU2	59.224217	51.384303	0	0	-1.5653028160497855	True	https://www.ebi.ac.uk/thornton-srv/databases/cgi-bin/profunc/GetResults.pl?source=pdbsum&pdb_code=A4VM
Q9H2A9	79.006596	79.006596	0	14	1.342527994664255	True	https://www.ebi.ac.uk/thornton-srv/databases/cgi-bin/profunc/GetResults.pl?source=pdbsum&pdb_code=A58g
Q96FV2	56.191156	45.252076	1	8	-0.7580118388706218	False	https://www.ebi.ac.uk/thornton-srv/databases/cgi-bin/profunc/GetResults.pl?source=pdbsum&pdb_code=A4xn
Q8N8R7	43.083608	43.083608	0	2	-1.6943398509334195	False	https://www.ebi.ac.uk/thornton-srv/databases/cgi-bin/profunc/GetResults.pl?source=pdbsum&pdb_code=A3Q4
O75452	88.907166	88.907166	6	20	3.22254215750906	True	https://www.ebi.ac.uk/thornton-srv/databases/cgi-bin/profunc/GetResults.pl?source=pdbsum&pdb_code=A0J7
Q8NCT3	81.773479	49.940314	3	0	-1.2695283461715785	False	https://www.ebi.ac.uk/thornton-srv/databases/cgi-bin/profunc/GetResults.pl?source=pdbsum&pdb_code=A3Ue
Q5TD97	40.599671	40.599671	0	0	-2.0447448589196853	False	https://www.ebi.ac.uk/thornton-srv/databases/cgi-bin/profunc/GetResults.pl?source=pdbsum&pdb_code=A2Sy
Q99426	32.937632	32.937632	0	1	-2.265379277830265	False	https://www.ebi.ac.uk/thornton-srv/databases/cgi-bin/profunc/GetResults.pl?source=pdbsum&pdb_code=A4Nd
Q8IXS2	34.417019	34.417019	0	5	-1.7196535831220177	False	https://www.ebi.ac.uk/thornton-srv/databases/cgi-bin/profunc/GetResults.pl?source=pdbsum&pdb_code=A3DG
P55268	52.912533	52.912533	0	10	-0.29746874666113077	False	https://www.ebi.ac.uk/thornton-srv/databases/cgi-bin/profunc/GetResults.pl?source=pdbsum&pdb_code=A1RC
Q49AJ0	146.195525	49.523961	16	0	0.27182576568334976	False	https://www.ebi.ac.uk/thornton-srv/databases/cgi-bin/profunc/GetResults.pl?source=pdbsum&pdb_code=A2Fv
P40222	36.503766	36.503766	0	3	-1.8668640755909474	False	https://www.ebi.ac.uk/thornton-srv/databases/cgi-bin/profunc/GetResults.pl?source=pdbsum&pdb_code=A1CO
Q9H8H3	69.404146	69.404146	1	20	1.7555675929569698	True	https://www.ebi.ac.uk/thornton-srv/databases/cgi-bin/profunc/GetResults.pl?source=pdbsum&pdb_code=A5ed
A0AVF1	86.405805	86.405805	0	18	2.1514255391960444	False	https://www.ebi.ac.uk/thornton-srv/databases/cgi-bin/profunc/GetResults.pl?source=pdbsum&pdb_code=A09v
Q8IUA0	38.138987	38.138987	0	0	-2.1541371278276347	False	https://www.ebi.ac.uk/thornton-srv/databases/cgi-bin/profunc/GetResults.pl?source=pdbsum&pdb_code=A3yY
Q9NQ40	120.421326	120.421326	0	19	3.7836104383885596	True	https://www.ebi.ac.uk/thornton-srv/databases/cgi-bin/profunc/GetResults.pl?source=pdbsum&pdb_code=A5lI
P56539	27.542289	27.542289	0	2	-2.38524536632354	False	https://www.ebi.ac.uk/thornton-srv/databases/cgi-bin/profunc/GetResults.pl?source=pdbsum&pdb_code=A1Sz
