## Supplementary material for "A structural biology community assessment of AlphaFold 2 applications": Table S4

### Sheet: min_pTMscore
pdb	type	plddt	ptmscore (3 recycles)
		1mer	1mer	2mer	3mer	4mer	5mer	6mer	7mer
1AH7	1mer	96.9844	0.931787	0.552407	0.431377	0.380352
2ATJ	1mer	97.1877	0.93095	0.581538	0.454813	0.405005
1BE0	1mer	94.0866	0.930385	0.556849	0.443385	0.39507
1A6Q	1mer	96.0089	0.929987	0.560079	0.455402	0.407843
1BRY	1mer	97.1173	0.929718	0.559804	0.434988	0.370495
1BC2	1mer	97.5078	0.929565	0.547545	0.414445	0.361912
1XGS	1mer	97.5395	0.928756	0.551476	0.42725	0.38303
1RHS	1mer	94.9768	0.927482	0.540674	0.430336	0.383929
1PGS	1mer	96.3381	0.927394	0.537394	0.438214	0.394428
1IPS	1mer	95.2603	0.926631	0.54836	0.432617	0.386485
1FDR	1mer	96.5706	0.923451	0.536607	0.426749	0.369545
1IAE	1mer	96.7248	0.919622	0.534425	0.416353	0.35662
1AOH	1mer	97.8278	0.909024	0.505486	0.381302	0.325195
1AUN	1mer	93.2174	0.908641	0.529596	0.409777	0.357021
1MH1	1mer	93.8278	0.906933	0.538522	0.419375	0.358123
1ESF	1mer	92.9284	0.905479	0.521014	0.398762	0.350874
1DFF	1mer	96.5222	0.9039	0.529707	0.399717	0.343575
1PDA	1mer	93.7787	0.902988	0.544979	0.435362	0.384091
1AUA	1mer	90.8705	0.895431	0.549351	0.418989	0.383798
2IHL	1mer	97.4682	0.892184	0.545283	0.412315	0.346706
1BKZ	1mer	95.7431	0.891812	0.906009	0.664852	0.553664
1AFK	1mer	95.4749	0.877037	0.522648	0.39792	0.334441
1A19	1mer	97.3868	0.876369	0.512533	0.384776	0.325601
1NP4	1mer	89.4805	0.876032	0.500294	0.383926	0.331538
1BWZ	1mer	93.3236	0.873759	0.820067	0.610358	0.500729
1CTJ	1mer	96.3623	0.872479	0.498143	0.389616	0.323631
1KPT	1mer	94.087	0.871401	0.54044	0.389686	0.327764
232L	1mer	95.3946	0.862906	0.506927	0.392627	0.346865
1AYI	1mer	95.5586	0.854073	0.488641	0.366496	0.307119
1LRV	1mer	96.1615	0.844966	0.488723	0.380067	0.334403
2ACY	1mer	93.1497	0.812474	0.493233	0.370138	0.311591
1BEA	1mer	84.6937	0.80587	0.478292	0.354143	0.294092
2ABX	1mer	88.8305	0.739137	0.44209	0.329636	0.275011
1NOX	2mer	96.7791	0.903038	0.93922	0.674023	0.547123
1MKA	2mer	96.3385	0.919401	0.934775	0.524819	0.553645
1PGT	2mer	97.017	0.924299	0.933485	0.669945	0.543632
1TYS	2mer	96.9735	0.930039	0.933352	0.680477	0.565377
1XSO	2mer	97.2176	0.913209	0.929483	0.6697	0.544081
1FRO	2mer	95.955	0.881431	0.927624	0.66596	0.537186
1DAA	2mer	97.565	0.917537	0.92721	0.677255	0.554418
1NSY	2mer	95.3411	0.914786	0.924037	0.666555	0.555433
1AMK	2mer	96.2607	0.930593	0.923505	0.676489	0.547268
1CTT	2mer	96.5214	0.930655	0.923455	0.680212	0.554821
1KPF	2mer	96.9599	0.884701	0.922297	0.654682	0.549644
3SDH	2mer	97.4876	0.904207	0.919177	0.654686	0.52448
1AQ6	2mer	96.4893	0.921336	0.918734	0.54911	0.548777
1OPY	2mer	96.0644	0.884025	0.918144	0.6616	0.56597
5CSM	2mer	94.0047	0.913046	0.915379	0.622409	0.536359
1BUO	2mer	95.9495	0.865724	0.914263	0.653992	0.526764
1ISA	2mer	97.6914	0.927998	0.914031	0.609991	0.53953
1IMB	2mer	94.1617	0.919597	0.911111	0.663821	0.548165
2TCT	2mer	93.2979	0.880934	0.909685	0.657161	0.53832
1CMB	2mer	91.3649	0.78845	0.891627	0.381929	0.520995
1MJL	2mer	92.6126	0.809403	0.888938	0.634412	0.507698
1JHG	2mer	94.5115	0.795732	0.888465	0.646139	0.527571
1UTG	2mer	94.2471	0.789198	0.883883	0.622796	0.496397
1A3C	2mer	92.4309	0.880122	0.879444	0.643597	0.521873
2CCY	2mer	95.4466	0.866747	0.871151	0.429006	0.506278
1WGJ	2mer	96.9527	0.930783	0.86898	0.657803	0.532485
1RPO	2mer	93.1503	0.755481	0.861099	0.597279	0.293957
1AF5	2mer	78.8404	0.664486	0.854527	0.602285	0.502495
1GVP	2mer	89.9289	0.707091	0.833051	0.819178	0.792961
1SMT	2mer	93.1217	0.769233	0.82788	0.62182	0.506415
1RFB	2mer	88.0454	0.739348	0.816909	0.40555	0.434192
2RSP	2mer	86.2924	0.80063	0.811224	0.406617	0.411742
2TGI	2mer	86.2675	0.72119	0.790779	0.526823	0.472713
1HJR	2mer	86.7946	0.81432	0.782602	0.590436	0.493369
1CP2	2mer	91.7105	0.902629	0.730039	0.449536	0.415172
1AUO	2mer	96.1919	0.927635	0.555828	0.426763	0.390545
1LYN	2mer	95.7308	0.880206	0.535412	0.369449	0.310289
2ILK	2mer	70.7527	0.629658	0.515082	0.478446	0.363396
1HSS	2mer	86.2185	0.815011	0.505992	0.38724	0.316622
1PUC	2mer	92.8768	0.823708	0.504736	0.376508	0.317526
3SSI	2mer	90.8732	0.805547	0.499591	0.37202	0.322567
1CZJ	2mer	85.2732	0.746669	0.487531	0.327841	0.298603
1ICW	2mer	90.5394	0.741722	0.449376	0.343173	0.283448
1KBA	2mer	90.57	0.704118	0.444624	0.345566	0.30293
9WGA	2mer	73.2802	0.380138	0.236996	0.207545	0.204055
2STD	3mer	96.1394	0.888682	0.6615	0.927019	0.733979	0.622427
3TDT	3mer	94.3036	0.91012	0.900203	0.923217	0.882311	0.600683
1DPT	3mer	97.5807	0.883395	0.850556	0.921236	0.714941	0.641344
1CB0	3mer	93.8074	0.917713	0.574947	0.913504	0.745482	0.626605
2CHS	3mer	97.5805	0.887001	0.766547	0.909535	0.639513	0.593139
1CBU	3mer	92.0438	0.874628	0.786183	0.905025	0.585401	0.606061
3CSU	3mer	95.2256	0.921902	0.62692	0.902748	0.597835	0.579822
1CA4	3mer	94.5029	0.882776	0.555795	0.867903	0.64117	0.592886
2PII	3mer	89.2864	0.790225	0.499957	0.834162	0.450004	0.540783
1CE0	3mer	96.6286	0.567908	0.427459	0.314995	0.259217	0.221893
1AA0	3mer	76.7257	0.474863	0.378544	0.251969	0.211881	0.196352
2FUA	4mer	95.8013	0.915752	0.867244	0.608181	0.916464	0.778072
1BSM	4mer	96.6244	0.906573	0.927885	0.918758	0.909411	0.69504
1BVQ	4mer	96.047	0.877845	0.87107	0.89286	0.905195	0.763079
1R51	4mer	96.4248	0.895207	0.81847	0.553483	0.890954	0.775136
1ETA	4mer	91.2687	0.822494	0.851403	0.671945	0.878015	0.500814
1GP1	4mer	95.9416	0.913452	0.900121	0.882417	0.856467	0.733993
1A2Z	4mer	96.7635	0.924056	0.897933	0.648014	0.799684	0.451796
1CUK	4mer	89.8552	0.67499	0.675107	0.611803	0.725383	0.708543
1NHK	4mer	96.8133	0.900972	0.930382	0.695751	0.605043	0.496116
1GSH	4mer	96.671	0.912795	0.920329	0.690903	0.576415	0.548545
1FTR	4mer	96.3465	0.909717	0.926586	0.667502	0.565376	0.502807
1DCO	4mer	96.9105	0.872956	0.88867	0.688092	0.551575	0.463729
1XVA	4mer	85.5885	0.84808	0.64458	0.433627	0.454953	0.366394
1SML	4mer	94.0488	0.909916	0.790908	0.675725	0.385831	0.406986
1A0L	4mer	94.2243	0.920064	0.626156	0.509666	0.370306	0.348865
