## Supplementary material for "A structural biology community assessment of AlphaFold 2 applications": Table S5

### Sheet: Sheet1
Description	IDR type	PTM or ion dependent?	Symmetric?	correct IDR sidechains?	correct overall IDR structure?	correct IDR orientation?	correct binding pocket?	biological binding pocket?
NRBOX motif in NRIP1 bound to ERR3	SLiM (helical)	no	yes	yes	yes	yes	yes	yes
RanBP2 SUMO interacting motif bound to SUMO	SLiM (beta-augmentation)	no	yes	yes	yes	yes	yes	yes
HDAC4 phosphomotif bound to 14-3-3gamma	SLiM (irregular)	yes	yes	no	yes	yes	yes	yes
RGDLxxL motif bound to integrin alphaVbeta6	SLiM (irregular)	yes	no	no	no	no	no	no
pKID bound to the KIX domain of CBP	medium sized region (helical)	yes	yes	no	yes	yes	no	yes
RelA bound to the TAZ domain of CBP	long IDR with four sub-regions	no	yes	no	yes	no	yes	yes
Cyclin-A2 bound to Cdc20	tandem SLiMs (irregular)	no	yes	no	no	N/A	Partially (1 out of 3)	Partially (1 out of 3)
Phactr1 bound to PP1	long IDR	no	no	yes	yes	yes	yes	yes
p27 bound to the CDK2:cyclinA complex	long IDR with multiple subregions	no	no	no	yes	no	partially (only the C-terminal bit)	partially (only the C-terminal bit)
p53 tetramerization domain	intertwined homotetramer	no	no	yes	yes	yes	yes	yes
Rb:E2F1:DP1 heterotrimer	intertwined heterotrimer	no	no	yes	yes	yes	yes	yes
collagen triple helix binding the A3 domain from vWF	collagen triple helix	no	yes	no	no	no	no	no
GCN4 prototypic leucine zipper	Coiled-coil (dimer)	no	yes	yes	yes	yes	yes	yes
Autophagic SNARE core complex (Vamp8 / Syntaxin-17 / SNAP29)	Coiled-coil (tetramer)	no	yes	partially (for 2 out of 4 chains)	yes	partially (for 3 out of 4 chains)	yes	yes
